# Noise robustness and metabolic load determine the principles of central dogma regulation

**DOI:** 10.1101/2023.10.20.563172

**Authors:** Teresa W. Lo, Han James Choi, Dean Huang, Paul A. Wiggins

**Author notes:** These two authors contributed equally (Teresa W. Lo, Han James Choi).

## Abstract

The processes of gene expression are inherently stochastic, even for essential genes required for growth. How does the cell maximize fitness in light of noise? To answer this question, we build a mathematical model to explore the trade-off between metabolic load and growth robustness. The model predicts novel principles of central dogma regulation: Optimal protein expression levels for many genes are in vast overabundance. Essential genes are transcribed above a lower limit of one message per cell cycle. Gene expression is achieved by load balancing between transcription and translation. We present evidence that each of these novel regulatory principles is observed. These results reveal that robustness and metabolic load determine the global regulatory principles that govern gene expression processes, and these principles have broad implications for cellular function.

**One-sentence summary:** Fitness maximization predicts protein overabundance, a transcriptional floor, and the balancing of transcription and translation.
