## Supplementary material for "Noise robustness and metabolic load determine the principles of central dogma regulation": Data S10

### Sheet: Sheet1
gene	mu_m
POLR2J2	0.993638
MYBL2	0.935189
CDC20	0.935189
CHEK1	0.935189
LAMC3	0.876739
RRM2	0.876739
CTAGE4	0.876739
PLK1	0.81829
MED17	0.759841
AURKA	0.759841
CENPM	0.759841
UMPS	0.759841
NCAPH	0.701391
CENPI	0.642942
CENPK	0.642942
PKMYT1	0.642942
KIF11	0.642942
AURKB	0.642942
TBC1D3C	0.642942
NRDE2	0.584493
GINS2	0.584493
TONSL	0.584493
PPAN-P2RY11	0.584493
RAD51	0.526044
BIRC5	0.526044
POLE2	0.526044
TBC1D3	0.526044
NUF2	0.467594
CCDC116	0.467594
QRFP	0.467594
EIF5AL1	0.467594
GINS1	0.409145
CDT1	0.409145
DTL	0.350696
SPC25	0.350696
RBM14-RBM4	0.350696
CDC45	0.292246
AIFM3	0.292246
GPC2	0.292246
ORC1	0.233797
ESPL1	0.233797
SLC6A17	0.233797
VWA7	0.233797
FAM155A	0.233797
ORC6	0.175348
P2RX6	0.175348
NEFM	0.175348
MYB	0.175348
TICRR	0.175348
FAM86B2	0.175348
GATA1	0.116899
OTOF	0.116899
CENPA	0.116899
EXTL1	0.116899
ZBED2	0.116899
PRAME	0.116899
GGTLC2	0.0584493
FIBCD1	0.0584493
GOLGA6A	0.0584493
POLR2A	0.0584493
GPRIN2	0.0584493
KRTAP2-1	0.0584493
KRTAP2-2	0.0584493
ZNF280B	0.0584493
TBC1D3F	0.0584493
CACNA1S	0
CUX2	0
CAPN9	0
GPR45	0
COL2A1	0
TBATA	0
ZNF280A	0
VPREB1	0
MYT1L	0
SCGB1C1	0
PLA2G4E	0
POTEE	0
EPS8L3	0
TSSK2	0
CTAGE9	0
GOLGA6L1	0
